# Single-cell RNA transcriptomics identifies Hivep3 as essential in regulating the development of innate-like T lymphocytes

**DOI:** 10.1101/2020.06.08.135129

**Authors:** Sai Harsha Krovi, Jingjing Zhang, Mary Jessamine Michaels-Foster, Tonya Brunetti, Liyen Loh, James Scott-Browne, Laurent Gapin

## Abstract

Most T lymphocytes leave the thymus as naïve cells with limited functionality. However, unique populations of T cells, commonly known as innate-like T cells, differentiate into functionally distinct effector subsets during thymic development under the influence of the transcription factor PLZF. Here, we profiled >10,000 differentiating thymic iNKT cells using single-cell RNA sequencing to provide a comprehensive transcriptional landscape of their maturation, function, and fate decision in steady state. We identified *Hivep3*, a zinc finger transcription factor and adaptor protein, as a key factor that is expressed in early precursors and regulates the post-selection proliferative burst, differentiation and functions of iNKT cells. Importantly, we extended these results to other PLZF^+^ innate-like T cell populations, highlighting the unique and common requirement of *Hivep3* to the development of all innate-like T cells.
