## Supplementary material for "Single-cell RNA transcriptomics identifies Hivep3 as essential in regulating the development of innate-like T lymphocytes": Sup. Table II

	Gene	p_val	avg_logFC	pct.1	pct.2	p_val_adj	Seurat_Cluster
537	Cd247	4.31E-214	-0.876837413	0.854	0.99	1.34E-209	4
539	Ms4a4b	3.11E-102	-0.864920698	0.539	0.851	9.65E-98	4
559	Hspa1a	1.15E-42	-0.807806091	0.038	0.188	3.56E-38	4
547	Trgv2	3.81E-59	-0.617982062	0.492	0.745	1.18E-54	4
551	Ccr8	8.02E-53	-0.532260706	0.375	0.655	2.49E-48	4
553	Tcrg-V4	6.25E-52	-0.476617161	0.245	0.525	1.94E-47	4
563	Ikzf2	1.89E-40	-0.449115391	0.357	0.583	5.87E-36	4
545	H2-T23	3.97E-63	-0.431612942	0.476	0.767	1.23E-58	4
582	Id3	2.27E-26	-0.422844656	0.658	0.8	7.05E-22	4
565	Ctla2a	5.15E-39	-0.410814683	0.169	0.385	1.60E-34	4
548	Rsrp1	2.36E-57	-0.404832774	0.69	0.884	7.33E-53	4
546	Hspa1b	3.71E-60	-0.39251767	0.03	0.213	1.15E-55	4
561	Tcf7	1.61E-41	-0.386248371	0.565	0.793	4.99E-37	4
555	Clec2d	1.03E-48	-0.380888227	0.316	0.588	3.19E-44	4
556	Serinc3	2.70E-48	-0.354537782	0.318	0.598	8.39E-44	4
560	Il27ra	1.61E-42	-0.353200213	0.513	0.738	4.99E-38	4
544	Eif2s3y	2.75E-66	-0.351158369	0.13	0.415	8.54E-62	4
584	Cd2	1.10E-24	-0.344907726	0.531	0.704	3.43E-20	4
557	Trac	4.05E-43	-0.340287064	0.531	0.772	1.26E-38	4
581	Trbc2	2.17E-27	-0.328523582	0.8	0.913	6.73E-23	4
567	Tcrg-C4	3.64E-38	-0.325380688	0.346	0.599	1.13E-33	4
562	Tcrg-C2	4.82E-41	-0.324993684	0.206	0.448	1.50E-36	4
564	Ptprc	3.47E-39	-0.324620578	0.741	0.893	1.08E-34	4
541	Ddx3y	1.26E-79	-0.32260601	0.075	0.354	3.93E-75	4
570	Pdia6	1.33E-33	-0.317273339	0.521	0.726	4.13E-29	4
571	Hsp90b1	3.14E-33	-0.31310027	0.807	0.915	9.74E-29	4
572	Cd9	1.54E-31	-0.309867256	0.56	0.762	4.77E-27	4
596	Izumo1r	8.76E-15	-0.302400916	0.737	0.848	2.72E-10	4
578	Ptpn6	5.33E-28	-0.278558162	0.754	0.869	1.66E-23	4
569	Pcbp2	3.20E-34	-0.277201665	0.754	0.906	9.92E-30	4
595	Dgka	4.84E-17	-0.273321358	0.441	0.592	1.50E-12	4
598	Hivep3	1.76E-13	-0.270610592	0.205	0.32	5.47E-09	4
577	Arhgef1	1.27E-28	-0.268358218	0.813	0.914	3.96E-24	4
587	Rgcc	3.11E-22	-0.267160619	0.479	0.665	9.65E-18	4
586	Tgfbr2	2.69E-23	-0.264211702	0.401	0.599	8.35E-19	4
585	Socs1	7.00E-24	-0.257806739	0.32	0.508	2.17E-19	4
573	Il21r	1.71E-30	-0.256228328	0.284	0.505	5.32E-26	4
593	Ifi203	3.25E-19	-0.254233854	0.389	0.557	1.01E-14	4
589	Cd4	1.47E-20	0.25185535	0.391	0.233	4.56E-16	4
579	Gmfg	6.75E-28	0.265602418	0.852	0.745	2.10E-23	4
574	AC163354.1	2.02E-30	0.291645658	0.162	0.015	6.26E-26	4
594	Bcl2a1b	2.04E-18	0.296079976	0.764	0.66	6.33E-14	4
592	Lxn	2.26E-19	0.297501289	0.391	0.251	7.02E-15	4
583	Fam107b	7.93E-26	0.299052302	0.75	0.629	2.46E-21	4
588	Cxcr6	5.69E-21	0.300563751	0.666	0.504	1.77E-16	4
600	Trbv29	6.45E-10	0.307607379	0.321	0.206	2.00E-05	4
597	Ass1	1.41E-14	0.309783409	0.55	0.434	4.38E-10	4
590	Cited2	6.73E-20	0.318866775	0.584	0.461	2.09E-15	4
591	Pim1	8.28E-20	0.326777206	0.466	0.313	2.57E-15	4
568	2600014E21Rik	4.65E-35	0.338173088	0.208	0.033	1.44E-30	4
599	Nrgn	1.94E-12	0.342704181	0.311	0.19	6.01E-08	4
576	Cmtm7	1.01E-28	0.393619818	0.713	0.583	3.14E-24	4
580	Il13	8.14E-28	0.425893968	0.188	0.039	2.53E-23	4
566	Lgals1	1.84E-38	0.428776532	0.858	0.675	5.70E-34	4
575	Il4	7.86E-30	0.48958582	0.57	0.388	2.44E-25	4
554	Ckb	1.33E-49	0.536436347	0.603	0.347	4.14E-45	4
549	Ccr9	2.84E-55	0.588144283	0.276	0.025	8.83E-51	4
550	Dusp1	3.57E-55	0.722064318	0.837	0.681	1.11E-50	4
540	Drosha	2.44E-87	0.728221759	0.641	0.294	7.58E-83	4
543	Lmo4	5.33E-75	0.783869963	0.728	0.419	1.65E-70	4
552	S100a6	4.30E-52	0.822779283	0.724	0.486	1.34E-47	4
558	Lgals3	9.05E-43	0.858227326	0.551	0.31	2.81E-38	4
542	Plac8	2.85E-75	0.928984251	0.532	0.178	8.86E-71	4
538	Xist	7.92E-202	1.252385558	0.641	0.003	2.46E-197	4
